# AraMultiOmics: a tool for generating multi-omics features for downstream statistical analysis to infer the molecular basis of symbiosis among non-host plant Arabidopsis thaliana, host plant, and arbuscular mycorrhizal fungi

**DOI:** 10.1101/2023.11.01.565228

**Authors:** Jee Eun Kang

## Abstract

Arbuscular mycorrhizal fungi (AMF) are symbiotic microorganisms that colonize plant roots, promoting plant growth and improving soil quality. A large number of studies have focused on investigating the communication between host-plants and AMF. Recent investigation in molecular evolution related to arbuscular mycorrhizal symbiosis in Arabidopsis thaliana (A. thaliana) have enabled scientists to perform comparative multi-omics analyses between A. thaliana and host-plants. Although there is a vast amount of omics data available for A. thaliana, most AM-related information comes from differentially expressed genes (DEG) identified in transcriptome studies. To address this gap, we developed AraMultiOmics, a useful tool for integrative analysis of multi-omics data of A. thaliana. It consists of 10 modules: 1) epigenetic regulations in protein–nucleic acid interaction (PNI), 2) DNA structure and metal binding profile, 3) transcription factor (TF) binding profiles, 4) protein domain–domain interaction (DDI), 5) profiling of interactions of protein-metal and of protein-ligand with complex structures (PLP) based on alignment of similar protein structures, 6) carbohydrate-lipid-protein interaction (CLP)- analysis of lipidome-proteome-glycoscience, 7) metabolic pathway analysis, 8) multiple omics association study, 9) GO/PO analysis, and 10) Medicago COG information. These analyses are conducted in comparison with the COG of Medicago truncatula (M. truncatula). To facilitate the inference of AM-driven changes and of AM derived molecules during AM symbiosis, the program provides a convenient means to generate datasets with important features that can be conjoined with various downstream statistical methods. We have included demonstrations on how to create comparative datasets, and the program codes are freely available for download at www.artfoundation.kr.
