## supplementary table 1 for "AraMultiOmics: a tool for generating multi-omics features for downstream statistical analysis to infer the molecular basis of symbiosis among non-host plant Arabidopsis thaliana, host plant, and arbuscular mycorrhizal fungi"

### Sheet: Sheet1
AT1G12000	100	200	300	400	500	600	700	800	900	1000	1500	2000	g2000
gquad	1	1	1	0	0	2	1	0	1	0	2	0	9
gquadO	1	1	1	0	0	5	21	0	4	0	9	0	33
hdna	0	0	0	0	0	0	0	0	0	0	0	0	0
hdnaO	0	0	0	0	0	0	0	0	0	0	0	0	0
slipped	1	0	0	0	1	1	0	0	0	1	1	1	11
str	0	0	0	0	0	0	0	1	0	0	0	1	0
tfo	1	0	0	0	0	0	0	1	0	0	0	0	1
zdna	0	0	0	0	0	0	0	0	0	0	0	0	0
AT4G04040	100	200	300	400	500	600	700	800	900	1000	1500	2000	g2000
gquad	1	1	1	1	0	1	1	1	0	0	2	2	3
gquadO	1	2	7	2	9	4	2	6	0	0	8	2	14
hdna	0	0	0	0	0	0	0	0	0	0	0	0	0
hdnaO	0	0	0	0	0	0	0	0	0	0	Table S7. Frequencies of DNA structures in PFK	0	0
slipped	1	0	0	1	0	1	0	0	0	2	1	1	7
str	0	0	0	0	0	0	0	0	0	0	0	0	0
tfo	0	1	0	0	0	0	0	0	0	0	0	0	1
zdna	0	0	0	0	0	0	0	0	0	0	0	0	0
MTR_3g110395	100	200	300	400	500	600	700	800	900	1000	1500	2000	g2000
gquad	0	1	0	0	0	0	0	0	0	0	2	4	14
gquadO	0	1	0	0	0	0	0	0	0	0	9	23	85
hdna	0	0	0	0	0	0	0	0	0	0	0	0	0
hdnaO	0	0	0	0	0	0	0	0	0	0	0	0	0
slipped	2	0	0	0	1	1	0	0	0	1	0	3	17
str	0	0	0	0	0	0	0	0	0	0	0	0	0
tfo	1	0	1	0	0	0	0	0	0	1	0	0	1
zdna	0	0	0	0	0	0	0	0	0	0	0	0	0
MTR_1g090300	100	200	300	400	500	600	700	800	900	1000	1500	2000	g2000
gquad	1	0	0	0	1	1	0	0	0	0	0	3	15
gquadO	3	0	0	0	1	2	0	0	0	0	0	10	82
hdna	1	0	0	0	0	0	0	0	0	0	0	0	0
hdnaO	1	0	0	0	0	0	0	0	0	0	0	0	0
slipped	1	0	0	0	1	0	0	0	1	0	1	2	23
str	0	1	0	0	0	0	0	0	0	0	0	0	2
tfo	2	2	0	0	0	0	0	0	0	0	0	0	1
zdna	0	0	0	0	0	0	0	0	0	0	0	0	0
Table S1. Frequencies of DNA structures in PFK
